# The probiotic roles of *Lactiplantibacillus plantarum* E2 as a dietary supplement in growth promotion and disease resistance of juvenile large yellow croaker (*Larimichthys crocea*)

**DOI:** 10.1101/2023.06.24.544721

**Authors:** Liu Ruizhe, Wang Shan, Huang Dongliang, Huang Yulu, He Tianliang, Chen Xinhua

## Abstract

Bacterial diseases are the most important limiting factors for the development of large yellow croaker aquaculture. Probiotics are considered to be a promising alternative approach for the control of bacterial diseases in aquaculture. However, the studies on probiotics used in farmed large yellow croakers were very limited. In this study, we isolated and identified a *Lactiplantibacillus plantarum* E2 from the intestinal tract of large yellow croaker. *L. plantarum* E2 showed significant antibacterial activities against several aquaculture pathogenic bacteria, intestinal environmental tolerance, and biosafety. After 7 weeks of feeding, the E2 supplementation of dietary significantly improved the growth and the survival rates of large yellow croakers after *Pseudomonas plecoglossicida* PQLYC4 challenge. Further analysis showed that E2 effectively improved the intestinal integrity, and increased the intestinal α-amylase, trypsin and lipase activities. Moreover, the E2 supplementation also significantly suppressed the mRNA expression of IL-10 and increased the mRNA expression of IL-1β, IL-12α, IL- 17D, IFN-γ, and TNF-α-R. Gut microbiota analysis showed that E2 significantly affected gut microbial community composition by decreasing the relative abundance of *Sphingomonas* and increasing the relative abundance of *Lactobacillus* and *Pseudomonas.* Finally, E2 could improve resistance of large yellow croaker against *P. plecoglossicida* PQLYC4 infection. Therefore, our findings showed that *L. plantarum* E2 has potential application as a probiotic in large yellow croaker, which may provide a new strategy of preventing and controlling bacterial diseases in this species.

**Highlights:** *Lactiplantibacillus plantarum* E2 showed significant antibacterial activities against several aquaculture pathogenic bacteria, intestinal environmental tolerance, and biosafety.

*Lactiplantibacillus plantarum* E2 supplementation improved growth rates, and intestinal health of large yellow croaker.

*Lactiplantibacillus plantarum* E2 increased the abundance of potential probiotics in the intestine tract of large yellow croaker.
