## Supplementary Table 1 for "The probiotic roles of *Lactiplantibacillus plantarum* E2 as a dietary supplement in growth promotion and disease resistance of juvenile large yellow croaker (*Larimichthys crocea*)"

### Sheet: Supplementary Table 1
Supplementary Table 1. Formulation and proximate analysis of experimental diet (g/kg)
Ingredient (%)	Control	E2
Fish meal	45	45
Soybean meal	15	15
Wheat gluten	15	15
Wheat flour	14.1	14
Fish oil	2.5	2.5
Soybean oil	1.5	1.5
Soy lecithin	2.5	2.5
Vitamins premixe	2	2
Minerals premixf	2	2
Attractant	0.3	0.3
Mold inhibitor	0.1	0.1
L. plantarum	0	0.1
Proximate analysis
Moisture	9.37	9.81
Crude protein	45.34	44.67
Crude lipid	10.75	10.24
Ash	9.18	8.33
Gross energy (kJ g−1)g	17.99	17.91
