## Supplementary Table 2 for "The probiotic roles of *Lactiplantibacillus plantarum* E2 as a dietary supplement in growth promotion and disease resistance of juvenile large yellow croaker (*Larimichthys crocea*)"

### Sheet: Supplementary Table 2
Supplementary Table 2. The real time PCR primers used in this study.
Primer	Sequence
LYC-βactin-F	GACCTGACAGACTACCTCATG
LYC-βactin-R	AGTTGAAGGTGGTCTCGTGGA
LYC-IL-1β-F	AGACAGCGGATTACCAGTGC
LYC-IL-1β-R	TCCCCATCCCTATGGCAAGA
LYC-IL-12α-F	GGCTTACTATGCTGCTGCTT
LYC-IL-12α-R	GCTCGGTTGATGGTGATGG
LYC-IL17D-F	GGTGGGAGTAATGAGCGCTT
LYC-IL17D-R	TACCTGGTCGGGTCGTAGGA
LYC-IFNγ-F	TGAACACCTCGAGGCAAAGA
LYC-IFNγ-R	CTCCTTCCTGACCTCTCCGT
LYC-TNF-α-F	GGACGATTCTTCGTTTACAG
LYC-TNF-α-R	GTTTGTCACCTCTGTTCAGG
LYC-IL-10-F	TCACTGTCTTGGGCAATGTAATG
LYC-IL-10-R	AGCGGTGAATCGGGTATGAGTA
