## Supplementary Table 3 for "The probiotic roles of *Lactiplantibacillus plantarum* E2 as a dietary supplement in growth promotion and disease resistance of juvenile large yellow croaker (*Larimichthys crocea*)"

### Sheet: Supplementary Table 3
Supplementary Table 3. Antimicrobial activity of the strain E2 against bacterial pathogens .
Test Pathogens	Collection No.	Diameter of inhibition zone (mm) #
Pseudomonas plecoglossicida	PQLYC4*	20.6±0.6
Vibrio alginolyticus	MCCC 1A03220	22.7±0.6
Vibrio harveyi	MCCC 1A03227	28.7±2.4
Vibrio campbellii	MCCC 1A08161	28.7±1.6
Aeromonas hydrophila	MCCC 1A00007	21.2±0.4
*This bacterial pathogen was isolated and preservated in our lab (Li et al., 2020).
#Tests were done in triplicate and the results were shown as mean ± standard deviation (SD) of three experiments.
