## Supplementary Table 4 for "The probiotic roles of *Lactiplantibacillus plantarum* E2 as a dietary supplement in growth promotion and disease resistance of juvenile large yellow croaker (*Larimichthys crocea*)"

### Sheet: Table S4
Supplementary Table 4. The 16S rRNA gene homology analysis between the strain E2 and other reference strains from the NCBI GenBank database.
Strains	Accession no.	Identity (%)
Lactiplantibacillus plantarum strain NBRC 15891	NR_112690.1	99.93
Lactiplantibacillus plantarum strain CIP 103151	NR_104573.1	99.87
Lactiplantibacillus plantarum strain JCM 1149	NR_115605.1	99.87
Lactiplantibacillus pentosus strain 124-2	NR_029133.1	99.87
Lactiplantibacillus plantarum strain NRRL B-14768	NR_042394.1	99.86
Lactiplantibacillus paraplantarum strain DSM 10667	NR_025447.1	99.73
Lactiplantibacillus argentoratensis strain DKO 22	NR_042254.1	99.27
Lactiplantibacillus herbarum strain TCF032-E4	NR_145899.1	98.98
Lactiplantibacillus garii strain FI11369	NR_170423.1	98.96
Lactiplantibacillus fabifermentans strain LMG 24284	NR_042676.1	98.96
Lactiplantibacillus plajomi strain NB53	NR_136785.1	98.86
Lactiplantibacillus xiangfangensis strain 3.1.1	NR_109000.1	98.76
Lactiplantibacillus modestisalitolerans strain NB446	NR_136786.1	98.59
Lactiplantibacillus mudanjiangensis strain 11050	NR_125561.1	97.8
Levilactobacillus yonginensis strain THK-V8	NR_109452.1	95.47
