## Supplementary Table 5 for "The probiotic roles of *Lactiplantibacillus plantarum* E2 as a dietary supplement in growth promotion and disease resistance of juvenile large yellow croaker (*Larimichthys crocea*)"

### Sheet: Supplementary Table 5
Supplementary Table 5. ANI analysis of the strain E2.
Strains	Accession no.	ANIm (%)
Lactiplantibacillus plantarum ST-III	NC_014554.1	99.31
Lactiplantibacillus plantarum WCFS1	NC_004567.2	99.24
Lactiplantibacillus plantarum B21	NZ_CP010528.1	99.2
Lactiplantibacillus plantarum subsp. plantarum CGMCC 1.557	NZ_CM003439.1	99.19
Lactiplantibacillus plantarum strain Heal19	NZ_CP055123.1	99.18
Lactiplantibacillus plantarum CMPG5300	NZ_CM002918.1	99.16
Lactiplantibacillus plantarum NCU116	NZ_CP016071.1	99.14
Lactiplantibacillus plantarum 16	NC_021514.1	99.09
Lactiplantibacillus plantarum JDM1	NC_012984.1	99.09
Lactiplantibacillus plantarum subsp. plantarum P-8 plantarum	NC_021224.2	99.04
Lactiplantibacillus plantarum ZJ316	NC_020229.1	99.01
Lactiplantibacillus paraplantarum strain DSM 10667	NZ_CP032744.1	88.3
Lactiplantibacillus pentosus KCA1	NZ_CM001538.1	84.87
