## Supplementary Table 6 for "The probiotic roles of *Lactiplantibacillus plantarum* E2 as a dietary supplement in growth promotion and disease resistance of juvenile large yellow croaker (*Larimichthys crocea*)"

### Sheet: Supplementary Table 6
Supplementary Table 6. The relative abundance of microbial populations of E2 diet group and Control diet group at genus level.
Genus	Control diet group	E2 diet group
Acinetobacter	0.305107	0.248851
Afipia	0	2.43082e-05
Aquabacterium	0.0012508	0.00132885
Bacillus	8.01796e-05	2.43082e-05
Bosea	0	0.000170158
Bradyrhizobium	0.000368826	0.000267391
Brevundimonas	0.000304682	3.2411e-05
Burkholderia-Caballeronia-Paraburkholderia	8.81976e-05	0
Candidatus_Udaeobacter	9.62155e-05	0
Chthoniobacter	0.000120269	0
Coxiella	0	1.62055e-05
Cupriavidus	0.22593	0.221391
Curvibacter	0.000208467	0.000486165
Cyanobium_PCC-6307	0	8.10274e-05
Enhydrobacter	0.000898012	0.00068063
Gaiella	0.000168377	0
Halomonas	7.21616e-05	1.62055e-05
Herbaspirillum	0.000633419	0.000186363
Kroppenstedtia	8.01796e-05	0
Lactobacillus	0	0.00439169
Lactococcus	0	0.000153952
Luteimonas	0	4.05137e-05
Mesorhizobium	0.00126684	0.000397034
Methylobacterium	0	3.2411e-05
Methyloversatilis	0.000144323	0
Pedomicrobium	0	8.10274e-05
Photobacterium	0.000264593	0.000299801
Phreatobacter	8.81976e-05	0
Pseudomonas	0.324118	0.404043
Ralstonia	0.0438502	0.0374104
RB41	8.81976e-05	0
Sediminibacterium	0.000112251	0
Sphingomonas	0.0280709	0.0206053
Stenotrophomonas	0.047755	0.0416481
unclassified	0.0181446	0.0171616
uncultured	0.000457024	0.000105336
Vibrio	0.000112251	7.29247e-05
Weissella	0.000120269	0
